# Wing Geometry and Genetic Analyses Reveal Contrasting Spatial Structures between Male and Female *Aedes aegypti* Populations in Metropolitan Manila, Philippines

**DOI:** 10.1101/2020.09.16.299487

**Authors:** Thaddeus M. Carvajal, Divina M. Amalin, Kozo Watanabe

## Abstract

**Background:** Many important arboviral diseases (e.g. dengue, chikungunya) are transmitted by the bite of a female mosquito vector, *Aedes aegypti*. Hence, the population genetic structure of the mosquito has been studied in order to understand its role as an efficient vector. Several studies utilized an integrative approach; to combine genetic and phenotypic data to determine the population structure of *Ae. aegypti* but these studies have only focused on female populations. To address this particular gap, our study compared the population variability and structuring between male and female *Ae. aegypti* populations using phenotypic (wing geometry) and genetic (microsatellites) data from a highly-urbanized and dengue-endemic region of the Philippines, Metropolitan Manila.

**Methods:** Five mosquito populations comprised of female (n = 137) and male (n = 49) adult *Ae. aegypti* mosquitoes were used in this study. All mosquito individuals underwent geometric morphometric (26 landmarks), and genetic (11 microsatellite loci) analyses.

**Results:** Results revealed that *F_ST_* estimates (genetic) were 0.055 and 0.009 while *Q_ST_* estimates (phenotypic) were 0.318 and 0.309 in in male and female populations, respectively. Wing shape variation plots showed that male populations were distinctly separated from each other while female populations overlapped. Similarly, discriminant analysis of principal components using genetic data revealed that male populations were also distinctly separated from each other while female populations showed near-overlapping populations. Genetic and phenetic dendrograms showed the formation of two groups in male populations but no groups in female populations. Further analysis indicated a significant correlation *(r* = 0.68, *p* = 0.02) between the genetic and phenetic distances of male populations. Bayesian analysis using genetic data also detected multiple clusters in male (K = 3) and female (K = 2) populations, while no clusters were detected using the phenotypic data from both sexes.

**Conclusions:** Our results revealed contrasting phenotypic and genetic patterns between male and female *Ae. aegypti*, indicating that male populations were more spatially structured than female populations. Although genetic markers demonstrated higher sensitivity in detecting population structures than phenotypic markers, correlating patterns of population structure were still observed between the two markers.
