## Supplemental Tables 1-10 for "Wing Geometry and Genetic Analyses Reveal Contrasting Spatial Structures between Male and Female *Aedes aegypti* Populations in Metropolitan Manila, Philippines"

### Sheet: Table S1
Table S1. Sampling Information for Ae. aegypti in Metropolitan Manila, Philippines
Mosquito Population	Geographic Location	FEMALE Ae. aegypti					MALE Ae. aegypti
		Number of Mosquito Individuals	Number of households	Maximum Distance (km) from each household	Latitude	Longitude	Number of Mosquito Individuals	Number of households	Maximum Distance (km) from each household	Latitude	Longitude
Pop 1	North	25	10	12.78	14.6981	121.047	9	5	13.97	14.7049	121.044
Pop 2	West	27	9	14.06	14.633	120.992	11	2	9.04	14.6222	120.989
Pop 3	East	28	12	16.07	14.6038	121.059	9	4	11.79	14.5946	121.058
Pop 4	Central	28	16	12.72	14.5229	121.007	10	3	8.99	14.5463	121.019
Pop 5	South	29	15	10.31	14.4089	121.026	10	5	9.85	14.4187	121.034

### Sheet: Table S2
Table S2. Comparative wing centroid sizes of each population in male and female Ae. agyptimosquitoes
Sex	Mosquito Populations	Average Log Centroid Sizes and Standard deviations	Among Populations		Between Sex
			F-value	p-value	T-value	p-value
Female	Pop 1	7.21 + 0.17	F = 0.66	p = 0.6235	t = -5.8715	p < 0.001*
	Pop 2	7.20 + 0.14
	Pop 3	7.25 + 0.12
	Pop 4	7.24 + 0.13
	Pop 5	7.24 + 0.14
Male	Pop 1	7.07 + 0.09	F = 3.20	p = 0.0216*
	Pop 2	6.99 + 0.09
	Pop 3	7.11 + 0.12
	Pop 4	7.17 + 0.10
	Pop 5	7.15 + 0.14

### Sheet: Table S3
Table S3. Morphological Metric Disparity (lower diagonal) and Mahalanobis distance (upper diagonal) across male and female Ae. aegypti populations
	Male Ae. aegypti					Female Ae. aegypti
	Pop 1	Pop 2	Pop 3	Pop 4	Pop 5	Pop 1	Pop 2	Pop 3	Pop 4	Pop 5
Pop 1	-	10.9142	8.8693	9.0941	8.8821	-	2.893	2.6479	2.4611	2.4027
Pop 2	0.147978	-	7.3748	9.8046	6.8791	1.21876	-	2.6534	2.15	2.2404
Pop 3	0.858491	1.03359	-	11.2308	9.9326	0.983915	0.212823	-	2.3295	2.2125
Pop 4	2.1406	2.00273	3.16741	-	8.7034	0.0732783	2.21149	1.75744	-	1.9759
Pop 5	0.276072	0.452282	0.694189	2.91476	-	1.43308	0.549548	0.689715	2.62623	-
Note: Bold and underlined values are statistically significant (p < 0.05)

### Sheet: Table S4
Table S4. Allelle frequencies of the 11 microsatellite loci in male and female Ae aegypti populations in Metropolitan Manila
Gender	Locus	Allele	Pop1	Pop2	Pop3	Pop4	Pop5
Male Ae.aegypti	A10	216	0	0	0	0.05	0
		218	0.05556	0.04545	0.16667	0.05	0.05
		236	0.22222	0.13636	0.05556	0.15	0.1
		238	0.05556	0	0	0	0
		240	0.05556	0	0.11111	0.1	0.05
		242	0.44444	0.54545	0.27778	0.55	0.5
		244	0.16667	0.18182	0.33333	0.1	0.2
		246	0	0.09091	0	0	0.1
		248	0	0	0.05556	0	0
	AT1	145	0.05556	0	0.05556	0	0
		147	0	0.04545	0	0	0
		149	0.05556	0.04545	0	0	0.05
		151	0.11111	0.18182	0.11111	0.05	0.05
		153	0.05556	0.09091	0	0.05	0.15
		155	0.33333	0.09091	0.16667	0.35	0.45
		157	0.11111	0.27273	0.05556	0.05	0.05
		159	0.11111	0.13636	0.22222	0.2	0.1
		161	0.05556	0	0	0	0.05
		163	0	0.04545	0	0.1	0.05
		165	0	0	0	0.1	0
		167	0	0.04545	0.05556	0	0.05
		171	0	0.04545	0.05556	0.05	0
		173	0.05556	0	0.05556	0.05	0
		175	0.05556	0	0	0	0
		179	0	0	0.22222	0	0
	M313	110	0	0	0	0.05	0
		116	0	0	0	0.05	0.05
		119	0	0.09091	0.16667	0.15	0.2
		122	0	0	0	0.05	0
		125	0.66667	0.72727	0.72222	0.25	0.55
		128	0	0.09091	0	0.15	0.05
		131	0.33333	0.09091	0.11111	0.3	0.15
	AC4	120	0.61111	0.90909	0.66667	0.65	0.7
		122	0.33333	0.04545	0.27778	0.35	0.3
		124	0.05556	0.04545	0.05556	0	0
	AG7	143	0.11111	0	0	0.05	0
		145	0.05556	0	0	0	0
		147	0	0.09091	0	0.15	0.1
		149	0.55556	0.63636	0.55556	0.55	0.85
		151	0	0.09091	0.05556	0.1	0.05
		153	0	0	0	0.05	0
		155	0.11111	0.04545	0.05556	0	0
		157	0.11111	0.09091	0.05556	0.05	0
		159	0.05556	0.04545	0.22222	0.05	0
		165	0	0	0.05556	0	0
	F06	245	1	0.77273	0.94444	0.95	0.75
		249	0	0.22727	0.05556	0.05	0.25
	AC2	166	0	0	0.11111	0	0
		178	0.38889	0.59091	0.27778	0.2	0.45
		180	0.05556	0.04545	0.27778	0.3	0.2
		182	0.55556	0.36364	0.33333	0.5	0.35
	AC7	122	0.05556	0	0	0	0
		124	0.72222	0.59091	0.72222	0.45	0.4
		126	0.16667	0.18182	0.11111	0.05	0.2
		128	0	0.13636	0.05556	0.05	0.1
		138	0.05556	0.04545	0	0.45	0.25
		140	0	0.04545	0	0	0
		144	0	0	0	0	0.05
		146	0	0	0.05556	0	0
		147	0	0	0.05556	0	0
	B07	162	0	0.04545	0	0	0
		166	0.16667	0.04545	0.33333	0.1	0.05
		172	0.05556	0.18182	0.33333	0	0.1
		174	0	0	0	0.05	0.05
		176	0.22222	0.31818	0.05556	0.35	0.2
		178	0.05556	0.04545	0.16667	0	0
		180	0.05556	0.09091	0	0.05	0.05
		182	0.27778	0.09091	0.05556	0.35	0.25
		184	0	0.18182	0	0.1	0
		186	0.11111	0	0	0	0.15
		188	0	0	0	0	0.1
		190	0	0	0.05556	0	0
		192	0.05556	0	0	0	0
		194	0	0	0	0	0.05
	H08	193	0	0	0.05556	0	0
		196	0	0	0	0	0.05
		205	0	0.04545	0.11111	0.05	0
		208	0.27778	0.27273	0.44444	0.1	0.2
		211	0.72222	0.68182	0.38889	0.85	0.75
	M201	117	0.44444	0.59091	0.66667	0.6	0.65
		120	0	0	0.05556	0	0
		123	0.55556	0.36364	0.27778	0.4	0.35
		126	0	0.04545	0	0	0
Female Ae.aegypti	A10	218	0	0.09259	0.14286	0	0.01786
		228	0	0.01852	0	0	0
		236	0.46	0.16667	0.23214	0.22414	0.26786
		238	0.02	0.07407	0	0.06897	0
		240	0.04	0.01852	0.03571	0.10345	0.03571
		242	0.38	0.5	0.375	0.46552	0.48214
		244	0.1	0.11111	0.17857	0.12069	0.19643
		246	0	0.01852	0.03571	0	0
		248	0	0	0	0.01724	0
	AT1	145	0.02	0.07407	0.07143	0	0.01786
		147	0.04	0	0.01786	0	0.01786
		149	0.04	0	0.01786	0.03448	0.05357
		151	0.34	0.18519	0.17857	0.12069	0.25
		153	0.02	0.05556	0.03571	0.06897	0.05357
		155	0.24	0.22222	0.25	0.36207	0.17857
		157	0.16	0.09259	0.10714	0.13793	0.08929
		159	0.08	0.11111	0.125	0.10345	0.07143
		161	0.06	0.01852	0	0.13793	0.05357
		163	0	0.03704	0.01786	0	0.07143
		165	0	0.09259	0.01786	0	0.07143
		167	0	0.05556	0.03571	0	0.01786
		169	0	0.01852	0	0	0.01786
		171	0	0.01852	0	0.01724	0.01786
		173	0	0	0.01786	0	0
		179	0	0.01852	0.10714	0.01724	0.01786
	M313	116	0	0	0.01786	0	0.01786
		119	0.02	0.05556	0.125	0.13793	0.10714
		120	0	0.01852	0	0	0
		125	0.82	0.7037	0.625	0.75862	0.69643
		128	0.04	0.11111	0.01786	0	0
		131	0.12	0.11111	0.21429	0.10345	0.17857
	AC4	116	0	0.01852	0	0	0
		120	0.78	0.7037	0.76786	0.75862	0.69643
		122	0.22	0.27778	0.23214	0.24138	0.28571
		126	0	0	0	0	0.01786
	AG7	143	0	0.07407	0.01786	0.01724	0.03571
		147	0.08	0.22222	0.10714	0.10345	0.14286
		149	0.7	0.42593	0.55357	0.55172	0.53571
		151	0.06	0.14815	0.14286	0.15517	0.01786
		153	0.02	0	0	0	0.01786
		155	0.04	0.05556	0.01786	0.06897	0.05357
		157	0.04	0.05556	0.08929	0.03448	0.10714
		159	0.04	0	0.03571	0.05172	0.03571
		161	0	0.01852	0.01786	0.01724	0.03571
		165	0.02	0	0.01786	0	0.01786
	F06	245	0.82	0.81481	0.91071	0.77586	0.85714
		249	0.18	0.18519	0.08929	0.22414	0.14286
	AC2	166	0.02	0	0	0	0
		178	0.32	0.40741	0.39286	0.37931	0.39286
		180	0.14	0.12963	0.16071	0.2069	0.125
		182	0.5	0.46296	0.44643	0.41379	0.48214
		184	0.02	0	0	0	0
	AC7	122	0	0	0.08929	0	0.03571
		124	0.68	0.72222	0.57143	0.60345	0.57143
		126	0.14	0.18519	0.16071	0.12069	0.14286
		128	0.04	0	0.01786	0.06897	0.05357
		136	0	0	0.01786	0	0.01786
		138	0.12	0.07407	0.08929	0.18966	0.14286
		140	0	0.01852	0.05357	0.01724	0
		142	0.02	0	0	0	0.03571
	B07	160	0	0	0	0.01724	0
		162	0.02	0	0	0	0
		166	0.12	0.11111	0.26786	0.10345	0.07143
		170	0	0	0	0	0.01786
		172	0.14	0.31481	0.14286	0.24138	0.19643
		174	0.02	0.05556	0.03571	0.01724	0.01786
		176	0.3	0.14815	0.21429	0.2069	0.14286
		178	0	0.01852	0.03571	0.03448	0.05357
		180	0	0.05556	0.05357	0.06897	0.08929
		182	0.18	0.01852	0.05357	0.18966	0.08929
		184	0.08	0.18519	0.10714	0.01724	0.21429
		186	0.02	0.05556	0.05357	0.08621	0.05357
		187	0	0	0	0	0.01786
		188	0.06	0	0.03571	0	0.01786
		190	0.04	0	0	0	0
		192	0	0	0	0.01724	0
		194	0.02	0.03704	0	0	0.01786
	H08	193	0	0	0	0	0.01786
		196	0	0.03704	0	0	0
		205	0.04	0.01852	0.05357	0.01724	0.01786
		208	0.22	0.33333	0.28571	0.22414	0.25
		211	0.74	0.61111	0.66071	0.75862	0.71429
	M201	117	0.62	0.48148	0.67857	0.53448	0.66071
		120	0.04	0	0.01786	0.01724	0
		123	0.32	0.51852	0.28571	0.41379	0.33929
		126	0.02	0	0.01786	0.03448	0

### Sheet: Table S5
Table S5. Analysis of the Genetic Diversity of male and female Ae. aegypti using 11 microsatellite loci
Mosquito Populations	Locus	Male Ae. aegypti						Female Ae. aegypti
		Na	Ne	Ho	He	Fis	p-value	Na	Ne	Ho	He	Fis	p-value
Pop1	A10	6	3.52174	0.888889	0.716049	-0.241379	0.948391	5	2.71739	0.6	0.632	0.0506329	0.750392
	AT1	10	6	0.777778	0.833333	0.0666667	0.315757	9	4.69925	0.8	0.7872	-0.0162602	0.781858
	M313	2	1.8	0.444444	0.444444	0	1	4	1.4518	0.2	0.3112	0.357326	0.000177799
	AC4	3	2.05063	0.111111	0.512346	0.783133	0.0283181	2	1.52253	0.28	0.3432	0.184149	0.357183
	AG7	6	2.84211	0.444444	0.648148	0.314286	0.194483	8	1.97785	0.36	0.4944	0.271845	0.0623496
	F06	1	1	0	0	-	-	2	1.41884	0.2	0.2952	0.322493	0.106861
	AC2	3	2.16	0.666667	0.537037	-0.241379	0.70477	5	2.6824	0.72	0.6272	-0.147959	0.805518
	AC7	4	1.8	0.444444	0.444444	0	0.474689	5	2.00642	0.6	0.5016	-0.196172	0.33116
	B07	8	5.58621	0.777778	0.820988	0.0526316	0.75035	11	5.89623	0.64	0.8304	0.229287	0.338094
	H08	2	1.6701	0.555556	0.401235	-0.384615	0.248563	3	1.67336	0.32	0.4024	0.204771	0.549459
	M201	2	1.97561	0.888889	0.493827	-0.8	0.0163951	4	2.04583	0.68	0.5112	-0.330203	1.29784e-05
Pop2	A10	5	2.78161	0.727273	0.640496	-0.135484	0.290672	8	3.2764	0.666667	0.694787	0.0404738	0.547227
	AT1	10	6.54054	1	0.847107	-0.180488	0.901011	13	7.83871	0.851852	0.872428	0.0235849	0.891328
	M313	4	1.80597	0.181818	0.446281	0.592593	0.00112702	5	1.91088	0.37037	0.47668	0.223022	0.751312
	AC4	3	1.20398	0.181818	0.169421	-0.0731707	0.990611	3	1.74611	0.222222	0.427298	0.479936	0.047347
	AG7	6	2.30476	0.363636	0.566116	0.357664	0.0292392	7	3.7772	0.333333	0.735254	0.546642	0.00013417
	F06	2	1.5414	0.0909091	0.35124	0.741176	0.0139634	2	1.43222	0.148148	0.301783	0.509091	0.00816152
	AC2	3	2.06838	0.454545	0.516529	0.12	0.803042	3	2.51813	0.555556	0.602881	0.0784983	0.448036
	AC7	5	2.46939	0.454545	0.595041	0.236111	0.431328	4	1.78022	0.222222	0.438272	0.492958	0.0262824
	B07	8	5.26087	0.818182	0.809917	-0.0102041	0.165237	10	5.58621	0.62963	0.820988	0.233083	0.00614746
	H08	3	1.84733	0.454545	0.458678	0.00900901	0.921326	4	2.05642	0.62963	0.513717	-0.225634	1.95558e-05
	M201	3	2.06838	0.818182	0.516529	-0.584	0.152917	2	1.99726	0.962963	0.499314	-0.928571	1.40004e-06
Pop3	A10	6	4.26316	0.777778	0.765432	-0.016129	0.900316	6	4.01023	0.607143	0.750638	0.191164	0.739005
	AT1	9	6.48	0.777778	0.845679	0.080292	0.779798	13	7.03139	0.642857	0.857781	0.250558	0.316032
	M313	3	1.78022	0.111111	0.438272	0.746479	0.00695027	5	2.20845	0.428571	0.547194	0.216783	0.0626259
	AC4	3	1.90588	0.444444	0.475309	0.0649351	0.887217	2	1.55401	0.0357143	0.356505	0.899821	1.92249e-06
	AG7	6	2.7	0.333333	0.62963	0.470588	0.0149326	9	2.86654	0.357143	0.651148	0.451518	0.00248214
	F06	2	1.11724	0.111111	0.104938	-0.0588235	0.859924	2	1.19421	0.107143	0.162628	0.341176	0.0710221
	AC2	4	3.6	0.444444	0.722222	0.384615	0.0896206	3	2.63529	0.571429	0.620536	0.0791367	0.0290308
	AC7	5	1.84091	0.444444	0.45679	0.027027	0.0473972	7	2.68954	0.535714	0.628189	0.147208	0.185514
	B07	6	3.85714	0.444444	0.740741	0.4	0.602298	10	6.17323	0.678571	0.83801	0.190259	0.685452
	H08	4	2.74576	0.444444	0.635802	0.300971	0.347955	3	1.91922	0.5	0.478954	-0.0439414	0.983552
	M201	3	1.90588	0.666667	0.475309	-0.402597	0.522167	4	1.84254	0.571429	0.45727	-0.249651	0.830767
Pop4	A10	6	2.85714	0.8	0.65	-0.230769	0.989669	3.364	1.43546	0.702735	0.715064	0.165821	2.80039e-05
	AT1	9	5.12821	0.9	0.805	-0.118012	0.856313	4.97633	1.84476	0.799049	0.813067	-0.0357143	0.313263
	M313	7	4.87805	0.5	0.795	0.371069	0.0579464	1.65226	0.717505	0.394768	0.401694	0.301205	0.070729
	AC4	2	1.83486	0.1	0.455	0.78022	0.0136147	1.57786	0.552665	0.366231	0.372656	0.246753	0.183912
	AG7	7	2.89855	0.5	0.655	0.236641	0.615801	2.87031	1.44568	0.651605	0.663037	0.470803	0.000106204
	F06	2	1.10497	0.1	0.095	-0.0526316	0.867814	1.53327	0.532096	0.3478	0.353902	0.107692	0.561955
	AC2	3	2.63158	0.6	0.62	0.0322581	0.146134	2.79402	1.0588	0.642093	0.653358	-0.181481	0.153648
	AC7	4	2.43902	0.4	0.59	0.322034	0.633325	2.38244	1.12974	0.580262	0.590442	-0.0696721	0.456216
	B07	6	3.7037	0.7	0.73	0.0410959	0.88896	6.16117	2.01093	0.837693	0.85239	0.176721	0.00211669
	H08	3	1.36054	0.3	0.265	-0.132075	0.957867	1.59734	0.614776	0.37396	0.38052	-0.0143084	0.307534
	M201	2	1.92308	0.6	0.48	-0.25	0.429195	2.18158	0.886078	0.541617	0.551119	-0.71899	0.0012114
Pop5	A10	6	3.1746	0.8	0.685	-0.167883	0.355977	5	2.9037	0.535714	0.655612	0.182879	0.000264561
	AT1	9	4	0.8	0.75	-0.0666667	0.97598	15	7.801	0.892857	0.871811	-0.0241405	0.70102
	M313	5	2.7027	0.5	0.63	0.206349	0.816919	4	1.89144	0.321429	0.471301	0.317997	0.156285
	AC4	2	1.72414	0.4	0.42	0.047619	0.880303	3	1.76378	0.178571	0.433036	0.587629	0.00772462
	AG7	3	1.36054	0.1	0.265	0.622642	0.0182743	10	3.0625	0.392857	0.673469	0.416667	3.25638e-06
	F06	2	1.6	0.3	0.375	0.2	0.527089	2	1.32432	0.285714	0.244898	-0.166667	0.377822
	AC2	3	2.73973	0.7	0.635	-0.102362	0.866565	3	2.48494	0.5	0.597577	0.163287	0.409673
	AC7	5	3.63636	0.7	0.725	0.0344828	0.773903	7	2.68034	0.5	0.626913	0.202442	0.254685
	B07	9	6.45161	0.9	0.845	-0.0650888	0.722464	13	7.50239	0.821429	0.866709	0.0522443	0.000522559
	H08	3	1.65289	0.5	0.395	-0.265823	0.774393	4	1.74416	0.5	0.426658	-0.171898	0.952475
	M201	2	1.83486	0.7	0.455	-0.538462	0.0886121	2	1.81272	0.678571	0.448342	-0.513514	0.00658253

### Sheet: Table S6
Table S6. Null allele frequency estimates per locus of male and female Ae. aegypti populations
Geographical Group	Loci	Estimate of Null Allele Frequency
		Male Ae. aegypti	Female Ae. aegypti
Pop 1	A10	1e-05	0
	AT1	0	0
	M313	0.12351	0.00058
	AC4	0.05783	0.26849
	AG7	0.09877	0.15714
	F06	0.09423	0.001
	AC2	0	0
	AC7	0	0
	B07	0.10701	0.0477
	H08	0.05299	0
	M201	0.02102	0
Pop 2	A10	0.04398	0
	AT1	0.01263	0
	M313	0.07198	0.21512
	AC4	0.15314	1e-05
	AG7	0.22788	0.11895
	F06	0.1433	0.21365
	AC2	0.00738	0.0356
	AC7	0.16376	0.06
	B07	0.10422	0.00035
	H08	0.02892	0.00055
	M201	0	0
Pop 3	A10	0.08076	0
	AT1	0.1035	0.00038
	M313	0.07986	0.25088
	AC4	0.25707	0.01947
	AG7	0.17363	0.13965
	F06	0.08253	2e-05
	AC2	0.01024	0.17492
	AC7	0.05102	0
	B07	0.08163	0.15928
	H08	1e-05	0.09037
	M201	0	0
Pop 4	A10	0.10044	0
	AT1	0	0.00032
	M313	0.11129	0.16052
	AC4	0.07737	0.25
	AG7	0.1761	0.06954
	F06	0.03462	2e-05
	AC2	0	0.01634
	AC7	0	0.1
	B07	0.07724	1e-05
	H08	1e-05	0
	M201	0	0
Pop 5	A10	0.08751	0.01937
	AT1	0	0.02138
	M313	0.12215	0.10139
	AC4	0.18716	0.01577
	AG7	0.17404	0.17229
	F06	0	0.06357
	AC2	0.06671	0
	AC7	0.06695	1e-05
	B07	0.03501	0
	H08	0	0
	M201	0	0

### Sheet: Table S7
Table S7. Analysis of linkage disequilibrium of male and female Ae. aegypti populations in Metropolitan Manila, Philippines
Loci 1	Loci 2	Male Ae. aegypti					Female Ae. aegypti
		Pop 1	Pop 2	Pop 3	Pop 4	Pop 5	Pop 1	Pop 2	Pop 3	Pop 4	Pop 5
A10	AT1	-	-	nc	-	-	+	-	-	-	-
	M313	-	-	-	-	-	-	-	-	-	-
	AC4	-	-	-	-	-	-	+	-	-	-
	AG7	-	-	-	-	-	-	-	-	-	-
	F06	nc	-	-	-	-	-	-	-	-	+
	AC2	-	-	-	-	-	+	-	-	-	+
	AC7	-	-	-	-	-	-	-	-	-	-
	B07	nc	-	-	-	-	-	+	-	-	-
	H08	-	-	-	-	-	-	-	-	-	-
	M201	-	-	-	-	-	-	-	-	-	-
AT1	M313	-	-	nc	-	-	-	-	-	-	-
	AC4	-	-	nc	-	-	-	-	-	-	-
	AG7	-	-	nc	-	-	-	+	-	-	-
	F06	nc	-	nc	-	-	+	-	-	-	-
	AC2	-	-	nc	-	-	+	-	-	+	-
	AC7	-	-	nc	-	-	-	-	-	-	-
	B07	nc	-	nc	-	-	-	-	-	-	-
	H08	-	-	nc	-	-	-	-	-	-	-
	M201	-	-	nc	-	-	+	-	-	-	-
M313	AC4	-	-	-	-	-	-	-	-	-	-
	AG7	-	-	-	-	-	-	-	-	-	-
	F06	nc	-	-	-	-	-	-	-	-	-
	AC2	-	-	-	-	-	-	-	-	-	-
	AC7	-	+	-	-	-	-	-	-	-	-
	B07	nc	-	-	-	-	-	-	-	-	-
	H08	-	-	-	-	-	-	-	-	-	-
	M201	-	-	-	-	-	-	-	-	-	-
AC4	AG7	-	-	-	-	-	-	-	-	-	-
	F06	nc	-	-	-	-	-	-	-	-	-
	AC2	-	-	-	-	-	-	-	-	-	-
	AC7	-	-	-	+	-	-	-	+	-	-
	B07	nc	-	-	-	-	-	-	-	-	-
	H08	-	-	-	-	-	-	-	-	-	-
	M201	-	-	-	-	-	-	-	-	-	-
AG7	F06	nc	-	-	-	-	-	-	+	-	-
	AC2	-	-	-	-	-	-	-	-	-	-
	AC7	-	-	-	-	-	-	+	-	-	-
	B07	nc	-	-	-	-	-	-	-	-	-
	H08	-	-	-	-	-	-	-	-	-	-
	M201	-	-	-	-	-	-	-	-	-	-
F06	AC2	nc	-	-	-	-	-	-	-	-	-
	AC7	nc	-	-	-	-	-	-	-	-	-
	B07	nc	-	-	-	-	-	-	-	-	-
	H08	nc	-	-	-	-	-	-	-	-	-
	M201	nc	-	-	-	+	-	-	-	-	-
AC2	AC7	-	-	-	-	+	-	-	-	-	-
	B07	nc	-	-	-	-	+	-	-	-	-
	H08	-	-	-	+	-	-	-	-	+	-
	M201	-	-	-	-	-	-	-	-	-	-
AC7	B07	nc	-	-	-	-	-	-	-	-	-
	H08	-	-	-	-	-	-	+	-	-	-
	M201	-	-	-	-	-	+	-	-	-	-
B07	H08	nc	-	-	-	-	-	-	-	-	-
	M201	nc	-	-	-	-	-	-	+	-	-
H08	M201	-	-	-	-	-	-	-	-	-	-
Note: "+" refers to significant linkage disequilibirum (p <0.05) while "-" refers to non-significant linkage disequilibrium between two microsatellites per mosquito populatio; "nc" refers to not computed

### Sheet: Table S8
Table S8. Genetic diversity of male and female Ae. aegypti populations based on 11 microsatellites in Metropolitan Manila, Philippines
Sex	Mosquito Population	MNa	MNe	Ho	He	FIS
Male Ae.aegpypti	Pop 1	4.27273	2.76422	0.545455	0.531987	0
	Pop 2	4.72727	2.71751	0.504132	0.537941	0.0975643
	Pop 3	4.63636	2.92693	0.454545	0.571829	0.181578
	Pop 4	4.63636	2.79634	0.5	0.558182	0.0908936
	Pop 5	4.45455	2.80704	0.581818	0.561818	0
Female Ae.aegypti	Pop 1	5.27273	2.55381	0.490909	0.521455	0.0845373
	Pop 2	5.54545	3.08361	0.508418	0.580309	0.133917
	Pop 3	5.81818	3.10224	0.457792	0.577168	0.224912
	Pop 4	5.09091	2.82642	0.545455	0.567074	0.0408026
	Pop 5	6.18182	3.17921	0.50974	0.574212	0.0951751

### Sheet: Table S9
Table S9. Genetic pairwise Fst (lower diagonal) and Cavalli-Sforza & Edwards distance (upper diagonal) across male and female Ae. aegypti populations
	Male Ae. aegypti					Female Ae. aegypti
	Pop 1	Pop 2	Pop 3	Pop 4	Pop 5	Pop 1	Pop 2	Pop 3	Pop 4	Pop 5
Pop 1	-	0.331896	0.34364	0.30275	0.308413	-	0.235275	0.224895	0.178332	0.22617
Pop 2	0.0139223	-	0.329822	0.319147	0.263428	0.0200902	-	0.185249	0.22105	0.20684
Pop 3	0.0133803	0.0244746	-	0.359725	0.357539	0.00593142	0.00526786	-	0.198665	0.179186
Pop 4	0.0109158	0.0492074	0.0615343	-	0.27406	0.00383057	0.0048667	0.00473894	-	0.197
Pop 5	0.00919815	0.0047066	0.0349911	0	-	0.000957479	0	0	0.000605355	-
Note: Bold and underlined values are statistically significant (p < 0.05)

### Sheet: Table S10
Table S10. Analysis of molecular variance (AMOVA) of male and female Ae. aegypti populations from Metropolitan Manila
Source of Variation	Male Ae. aegypti							Female Ae. aegypti
	df	Sum of Squares	Estimated Variance	Percentage	F-Statistic	Value	P-value	df	Sum of Squares	Estimated Variance	Percentage	F-Statistic	Value	P-value
Among Populations	4	20.2068	0.0745595	0.0226331	Fst	0.0226331	0.0064	4	16.9054	0.0118417	0.00371917	Fst	0.00371917	0.0899
Among Individuals	44	158.069	0.372766	0.113156	Fis	0.115776	0.0002	132	472.273	0.405703	0.12742	Fis	0.127896	0.0001
Within Individuals	49	139.5	2.84694	0.864211	Fit	0.135789	0.0001	137	379	2.76642	0.86886	Fit	0.13114	0.0001
Total	97	317.776	3.29426	1				273	868.179	3.18397	1
Fst, differentiation among populations
Fis, differentiation among individuals
Fit, differentiation within individuals
*Statistically significant values (p<0.01)
